# Preferential Isoform Usage and Isoform Switching in Systemic Lupus Erythematosus Patients with Distinct Autoantibody Profile

**DOI:** 10.64898/2026.11.05.764679

**Authors:** Richa Rai, Arya Das, Sudhir Kumar Chauhan, Vikas Vikram Singh, Madhukar Rai, Dinesh Velayutham, Geeta Rai

## Abstract

RNA sequencing has advanced our understanding of molecular heterogeneity in systemic lupus erythematosus (SLE), yet most studies have focused on differential gene expression (DGE), which overlooks transcript-level complexity. Alternative splicing and polyadenylation generate multiple isoforms from a single gene, and their dysregulation may contribute to autoimmune pathogenesis, including through the production of non-canonical isoforms with potential autoantigenic properties. To explore this underexamined dimension, we analysed differential isoform usage (DIU) and major isoform switching (MIS) across SLE subgroups stratified by autoantibody profile: anti-dsDNA^+^, anti-ENA^+^ and anti-dsDNA^+^ENA^+^. Subgroup-specific DIU and MIS events were enriched in RNA-binding and transcription-related functions. In the anti-dsDNA^+^ subgroup, the T-cell receptor adaptor GRAP2 showed isoform switching accompanied by expansion of a non-coding retained-intron transcript. In the anti-ENA^+^ subgroup, IGHM isoform switched from the membrane bound to the secretory form, consistent with an antibody secreting cell signature; NACA, a reported IgE autoantigen, showed isoform switching; and BRI3, linked to TNF-induced cell death, switched toward its protein-coding transcript. In the anti-dsDNA^+^ENA^+^ subgroup, TNFAIP2, a TNF-induced gene, showed isoform redistribution with loss of a uORF containing transcript. These findings highlight isoform regulation as a distinct, subgroup-specific and functionally relevant layer of transcriptomic dysregulation in SLE.
