## Supplementary table 3 for "Preferential Isoform Usage and Isoform Switching in Systemic Lupus Erythematosus Patients with Distinct Autoantibody Profile"

### Sheet: Subset-wise isoform of DIUgenes
	Transcript ID	Gene Name	Transcript size (Base pair)	Protein (amino acid)	Isoform Biotype	CCDS	UniProt Match	RefSeq Match	Anti-dsDNA+ SLE subset	Transcript ID	DEA Result	P-Value	Log2FC	Control Mean Expression Level	Anti-dsDNA + Mean Expression Level	Anti-ENA+ SLE subset	Transcript ID	DEA Result	P-Value	Log2FC	Control Mean Expression Level	Anti-ENA+ Mean Expression Level	Anti-dsDNA+ENA+ SLE subset	Transcript ID	DEA Result	P-Value	Log2FC	Control Mean Expression Level	Anti-dsDNA+ENA+ Mean Expression Level
DIU UNIQUE TO ANTI-dsDNA+ SLE PATIENTS	ENST00000412716.8	DAZAP2	2064	168aa	Protein coding	CCDS8809	Q15038-1	NM_014764.4		ENST00000412716	Not DE	0.03155	-0.27	341.89	284.24		ENST00000412716	Not DE	0.06124	0.18	351.55	398.38		ENST00000412716	Not DE	0.4047	0.17	348.22	407.43
	ENST00000425012.6	DAZAP2	1117	153aa	Protein coding	CCDS44884	Q15038-2	-		ENST00000425012	Not DE	0.04709	-0.38	5.77	4.43		ENST00000425012	Not DE	0.39562	0.08	5.93	6.27		ENST00000425012	Not DE	0.88043	-0.12	5.88	5.59
	ENST00000439799.6	DAZAP2	701	86aa	Protein coding	CCDS44888	Q15038-4	-		ENST00000439799	Not DE	0.22164	0.1	5.68	6.08		ENST00000439799	Not DE	0.52108	0.08	5.84	6.18		ENST00000439799	Not DE	0.90468	0.11	5.78	6.35
	ENST00000449723.7	DAZAP2	2098	146aa	Protein coding	CCDS44886	Q15038-6	-		ENST00000449723	Not DE	0.58258	-0.08	0.62	0.59		ENST00000449723	Not DE	0.99222	-0.01	0.64	0.64		ENST00000449723	Not DE	1	0.25	0.64	1.05
	ENST00000549041.1	DAZAP2	598	No protein	Retained intron	-	-	-		ENST00000549041	Not DE	0.09263	0.13	10.94	11.96		ENST00000549041	Not DE	0.04735	0.38	11.26	14.61		ENST00000549041	Not DE	0.83765	0.09	11.15	12.83
	ENST00000551313.1	DAZAP2	587	108aa	Protein coding	-	F8VUW5	-		ENST00000551313	Not DE	0.08395	5.15	0.63	22.48		NA	NA	NA	NA	NA	NA		NA	NA	NA	NA	NA	NA
	ENST00000552459.2	DAZAP2	3664	No protein	Retained intron	-	-	-		ENST00000552459	Not DE	0.14112	-0.13	5.93	5.41		ENST00000552459	Not DE	0.505	0.07	6.11	6.4		ENST00000552459	Not DE	1	-0.01	6.05	6.39
	ENST00000604900.5	DAZAP2	1045	134aa	Protein coding	-	S4R3Q0	-		ENST00000604900	Not DE	0.38026	0.12	0.54	0.59		ENST00000604900	Not DE	0.15878	0.35	0.55	0.71		ENST00000604900	Not DE	1	-0.11	0.55	0.57
	ENST00000279259.7	FAU	461	87aa	Protein coding	-	J3KN89	-		ENST00000279259	Not DE	0.42359	-0.07	4.85	4.62		ENST00000279259	Not DE	0.54176	-0.09	5	4.7		ENST00000279259	Not DE	0.82902	0.21	4.95	5.82
	ENST00000434372.2	FAU	533	75aa	Protein coding	-	E9PMS9	-		ENST00000434372	Not DE	0.06045	0.26	15.29	18.37		ENST00000434372	Not DE	0.08718	-0.33	15.75	12.56		ENST00000434372	Not DE	0.96674	0.04	15.59	16.41
	ENST00000529639.6	FAU	506	133aa	Protein coding	CCDS8095	P35544 P62861	NM_001997.5		ENST00000529639	Not DE	0.04198	0.11	654.25	708.18		ENST00000529639	Not DE	0.06785	-0.11	672.96	624.05		ENST00000529639	Not DE	0.87922	-0.03	666.52	676.86
	ENST00000531357.1	FAU	1484	No protein	Retained intron	-	-	-		ENST00000531357	Not DE	0.03959	-0.47	20.64	14.87		ENST00000531357	Not DE	0.79286	0.02	21.24	21.58		ENST00000531357	Not DE	0.23513	0.39	21.03	28.61
	ENST00000531743.5	FAU	697	133aa	Protein coding	CCDS8095	P35544 P62861	-		ENST00000531743	Not DE	0.11839	0.19	3.72	4.24		ENST00000531743	Not DE	0.06828	-0.47	3.83	2.75		ENST00000531743	Not DE	1	0.06	3.79	3.81
	ENST00000529259.1	FAU	1125	75aa	Protein coding	-	E9PMS9	-		ENST00000529259	DE	0.01245	-2.3	9.46	1.92		ENST00000529259	Not DE	0.05326	-0.52	9.73	6.77		ENST00000529259	Not DE	0.087084	-0.86	9.63	5.39
	ENST00000344138.9	GRAP2	3891	330aa	Protein coding	CCDS13999	O75791-1	NM_004810.4		ENST00000344138	Not DE	0.04313	0.2	18.87	21.69		ENST00000344138	Not DE	0.117	0.13	19.4	21.23		ENST00000344138	Not DE	0.80611	-0.1	19.22	18.85
	ENST00000407075.3	GRAP2	1304	330aa	Protein coding	CCDS13999	O75791-1	-		ENST00000407075	Not DE	0.01646	0.87	12.19	22.2		ENST00000407075	Not DE	0.0458	0.53	12.54	18.14		ENST00000407075	Not DE	0.4228	0.38	12.42	16.65
	ENST00000420971.5	GRAP2	568	97aa	Protein coding	-	B1AH86	-		ENST00000420971	Not DE	0.04204	0.96	0.51	1		ENST00000420971	Not DE	0.10801	0.64	0.52	0.82		NA	NA	NA	NA	NA	NA
	ENST00000481263.1	GRAP2	764	No protein	Retained intron	-	-	-		ENST00000481263	Not DE	0.03411	0.72	2.38	3.94		ENST00000481263	Not DE	0.04406	0.86	2.46	4.47		ENST00000481263	Not DE	0.54132	0.35	2.43	3.44
	ENST00000460449.1	GRAP2	442	No protein	Retained intron	-	-	-		ENST00000460449	DE	0	3.18	0.99	8.93		ENST00000460449	DE	0.04129	2.15	1.02	4.53		ENST00000460449	Not DE	0.0044294	2.21	1	3.93
														34.94	57.76
	ENST00000570555.1	NAA38	783	No protein	Processed transcript	-	-	-		ENST00000570555	Not DE	0.69729	0.06	0.72	0.75		ENST00000570555	Not DE	0.16263	-0.33	0.73	0.58		ENST00000570555	Not DE	0.68751	0.74	0.73	0.7
	ENST00000575771.6	NAA38	520	125aa	Protein coding	CCDS82060	Q9BRA0-1	NM_001320925.4		ENST00000575771	Not DE	0.08958	-0.15	10.89	9.8		ENST00000575771	Not DE	0.15448	0.13	11.21	12.22		ENST00000575771	Not DE	0.36962	0.28	11.1	14.03
	ENST00000576384.1	NAA38	424	83aa	Protein coding	-	I3L310	-		ENST00000576384	Not DE	0.05992	-0.45	5.6	4.11		ENST00000576384	Not DE	0.07943	-0.51	5.77	4.05		ENST00000576384	Not DE	0.83429	-0.17	5.71	5.29
	ENST00000576861.5	NAA38	556	99aa	Protein coding	CCDS82062	I3L4V0	-		ENST00000576861	Not DE	0.09565	-0.5	0.99	0.7		ENST00000576861	Not DE	0.07702	0.73	1.01	1.68		ENST00000576861	Not DE	1	-0.07	1	1.15
	ENST00000575071.5	NAA38	553	135aa	Protein coding	CCDS82059	I3L3Z2	-		ENST00000575071	DE	0.02454	1.96	0.93	3.63		NA	NA	NA	NA	NA	NA		ENST00000575071	Not DE	1	-0.47	0.95	0.81
	ENST00000575208.2	NAA38	529	73aa	Protein coding	-	A0A0B4J297	-		ENST00000575208	DE	0	4.26	0.27	5.14		NA	NA	NA	NA	NA	NA		NA	NA	NA	NA	NA	NA
	ENST00000075120.12	SLC2A3	3827	496aa	Protein coding	CCDS8586	P11169	NM_006931.3		ENST00000075120	Not DE	0.02	0.73	93.46	155.2		ENST00000075120	DE	0.04729	1.04	96.13	197.64		ENST00000075120	Not DE	0.09165	0.61	95.19	151.19
	ENST00000469295.1	SLC2A3	1030	No protein	Retained intron	-	-	-		ENST00000469295	Not DE	0.01996	0.82	11.82	20.84		ENST00000469295	DE	0.03434	1.03	12.17	24.87		ENST00000469295	Not DE	0.19319	0.8	12.05	21.99
	ENST00000490763.1	SLC2A3	943	No protein	Retained intron	-	-	-		ENST00000490763	Not DE	0.02962	0.59	9.63	14.54		ENST00000490763	Not DE	0.03261	0.92	9.9	18.72		ENST00000490763	Not DE	0.14408	0.66	9.81	15.98
	ENST00000544936.1	SLC2A3	589	48aa	Nonsense mediated decay	-	F5GYX0	-		ENST00000544936	Not DE	0.04055	0.86	0.96	1.75		NA	NA	NA	NA	NA	NA		ENST00000544936	Not DE	0.22659	1.17	0.98	1.79
	ENST00000476634.1	SLC2A3	763	No protein	Retained intron	-	-	-		ENST00000476634	DE	0.02426	1.48	1.2	3.35		ENST00000476634	DE	0.03725	1.64	1.24	3.86		ENST00000476634	Not DE	0.034266	1.75	1.23	3.99
	ENST00000486749.5	SLC2A3	4414	No protein	Retained intron	-	-	-		ENST00000486749	DE	0.00263	-3.84	5.15	0.36		ENST00000486749	Not DE	0.0478	-0.87	5.3	2.91		ENST00000486749	Not DE	0.82424	-0.19	5.25	4.71
	ENST00000495813.5	SLC2A3	1784	No protein	Retained intron	-	-	-		ENST00000495813	DE	0.00572	1.55	7.55	22.13		ENST00000495813	DE	0.01726	1.57	7.77	23.01		ENST00000495813	Not DE	0.020619	1.14	7.7	17.36
	ENST00000541671.1	SLC2A3	590	No protein	Retained intron	-	-	-		ENST00000541671	DE	0.03538	1.31	0.44	1.1		ENST00000541671	DE	0.03392	2.6	0.45	2.73		ENST00000541671	Not DE	0.021492	2.56	0.44	2.28
	ENST00000398838.8	YPEL3	935	119aa	Protein coding	CCDS45459	P61236-1	-		ENST00000398838	Not DE	0.2033	0.06	151.67	157.94		ENST00000398838	Not DE	0.04957	0.26	156.05	186.55		ENST00000398838	Not DE	0.16561	0.41	154.51	213.14
	ENST00000398841.6	YPEL3	1601	157aa	Protein coding	CCDS42147	P61236-2	NM_031477.5		ENST00000398841	Not DE	0.03294	-0.49	39.81	28.35		ENST00000398841	Not DE	0.04725	0.37	40.97	53.02		ENST00000398841	Not DE	0.60041	0.22	40.57	48.74
	ENST00000565479.5	YPEL3	865	No protein	Processed transcript	-	-	-		ENST00000565479	Not DE	0.02685	-0.65	59.59	37.87		ENST00000565479	Not DE	0.09962	0.19	61.28	69.79		ENST00000565479	Not DE	0.46837	0.25	60.68	75.19
	ENST00000566401.1	YPEL3	522	54aa	Nonsense mediated decay	-	H3BRF0	-		ENST00000566401	Not DE	0.7756	0.07	0.73	0.77		ENST00000566401	Not DE	0.84864	0.08	0.75	0.79		ENST00000566401	Not DE	1	0.25	0.74	1.11
	ENST00000568674.1	YPEL3	371	No protein	Processed transcript	-	-	-		ENST00000568674	Not DE	0.03399	-0.97	11.33	5.77		ENST00000568674	Not DE	0.06649	-0.67	11.67	7.36		ENST00000568674	Not DE	0.88052	-0.14	11.56	10.88
	ENST00000568681.1	YPEL3	1739	No protein	Retained intron	-	-	-		ENST00000568681	Not DE	0.03231	-0.58	13.39	8.97		ENST00000568681	Not DE	0.04302	0.44	13.77	18.74		ENST00000568681	Not DE	0.27956	0.3	13.64	17.4
	ENST00000562641.1	YPEL3	1941	137aa	Protein coding	-	A0A0B4J290	-		NA	NA	NA	NA	NA	NA		ENST00000562641	Not DE	0.07731	0.84	1.04	1.87		ENST00000562641	Not DE	0.63332	0.63	1.03	1.69
	ENST00000425051.5	ZSWIM8	594	No protein	Processed transcript	-	-	-		ENST00000425051	Not DE	0.05449	0.62	1.79	2.76		ENST00000425051	Not DE	0.08768	0.64	1.85	2.88		ENST00000425051	Not DE	0.25731	0.93	1.83	3.75
	ENST00000431225.5	ZSWIM8	1687	No protein	Processed transcript	-	-	-		ENST00000431225	Not DE	0.20759	0.22	0.56	0.65		ENST00000431225	Not DE	0.09791	0.56	0.58	0.85		ENST00000431225	Not DE	0.68751	0.74	0.57	0.88
	ENST00000487278.1	ZSWIM8	507	No protein	Processed transcript	-	-	-		ENST00000487278	Not DE	0.04969	-0.81	0.99	0.56		ENST00000487278	Not DE	0.14374	0.38	1.02	1.33		ENST00000487278	Not DE	1	0.18	1.01	1.46
	ENST00000489234.1	ZSWIM8	681	No protein	Processed transcript	-	-	-		ENST00000489234	Not DE	0.81154	-0.04	1.65	1.61		ENST00000489234	Not DE	0.06902	0.65	1.69	2.65		ENST00000489234	Not DE	0.35934	0.62	1.68	2.85
	ENST00000603195.5	ZSWIM8	674	No protein	Processed transcript	-	-	-		ENST00000603195	Not DE	0.11707	-0.29	2.86	2.34		ENST00000603195	DE	0.0445	1.02	2.94	5.98		ENST00000603195	Not DE	0.38532	0.75	2.91	4.91
	ENST00000603309.1	ZSWIM8	923	No protein	Processed transcript	-	-	-		ENST00000603309	Not DE	0.19721	0.15	2.41	2.67		ENST00000603309	Not DE	0.58978	-0.07	2.48	2.35		ENST00000603309	Not DE	1	0.03	2.46	2.51
	ENST00000603840.5	ZSWIM8	970	No protein	Processed transcript	-	-	-		ENST00000603840	Not DE	0.42012	-0.06	6.42	6.17		ENST00000603840	Not DE	0.64074	0.06	6.6	6.86		ENST00000603840	Not DE	0.23282	-0.56	6.53	4.85
	ENST00000604729.6	ZSWIM8	6052	1834aa	Protein coding	-	S4R410	NM_001367799.1		ENST00000604729	Not DE	0.40792	0.05	8.73	9.02		ENST00000604729	Not DE	0.0546	0.38	8.98	11.66		ENST00000604729	Not DE	0.5001	0.28	8.89	10.96
	ENST00000605216.5	ZSWIM8	6004	1837aa	Protein coding	CCDS60560	A7E2V4-1	-		ENST00000605216	Not DE	0.03664	-0.67	5.56	3.5		ENST00000605216	Not DE	0.08905	-0.32	5.72	4.58		ENST00000605216	Not DE	0.4297	-0.4	5.67	4.53
	ENST00000446546.2	ZSWIM8	1025	No protein	Retained intron	-	-	-		ENST00000446546	DE	0.03089	1.56	0.27	0.8		ENST00000446546	Not DE	0.05964	1.11	0.28	0.6		NA	NA	NA	NA	NA	NA
	ENST00000451629.2	ZSWIM8	313	No protein	Processed transcript	-	-	-		ENST00000451629	DE	0	-5.67	4.89	0.09		ENST00000451629	Not DE	0.05279	-0.75	5.02	2.98		ENST00000451629	Not DE	0.00091207	-2.3	4.98	1.04
	ENST00000466568.1	ZSWIM8	466	No protein	Processed transcript	-	-	-		ENST00000466568	DE	0.0287	1.49	0.89	2.49		ENST00000466568	Not DE	0.10778	0.56	0.91	1.34		ENST00000466568	Not DE	0.029111	1.84	0.9	3.25
	ENST00000492395.5	ZSWIM8	4490	904aa	Nonsense mediated decay	-	H0YCW2	-		NA	NA	NA	NA	NA	NA		ENST00000492395	Not DE	0.11526	0.56	0.63	0.93		ENST00000492395	Not DE	1	-0.1	0.63	0.58
DIU UNIQUE TO ANTI-ENA+ SLE PATIENTS	ENST00000611543.4	ADORA2A	2412	412aa	Protein coding	CCDS13826	P29274 X5DNB4	-		ENST00000611543	DE	0.01857	1.69	3.6	11.62		ENST00000611543	DE	0.00476	1.71	3.71	12.15		ENST00000611543	Not DE	0.0072281	1.4	3.67	10.45
	ENST00000337539.12	ADORA2A	2529	412aa	Protein coding	CCDS13826	P29274 X5DNB4	NM_000675.6		ENST00000337539	Not DE	0.11498	-0.17	6.11	5.43		ENST00000337539	Not DE	0.0568	-1.07	6.28	2.99		ENST00000337539	Not DE	0.04708	-0.98	6.22	3.04
	ENST00000496258.1	ADORA2A	689	83aa	Protein coding	-	S4R3A7	-		ENST00000496258	Not DE	0.03986	0.74	0.44	0.74		ENST00000496258	Not DE	0.09799	0.53	0.45	0.65		NA	NA	NA	NA	NA	NA
	ENST00000439647.5	AP2M1	1950	433aa	Protein coding	CCDS43178	Q96CW1-2	-		ENST00000439647	DE	0.04116	3.73	0.37	4.96		ENST00000439647	DE	0.02137	3.67	0.39	4.91		NA	NA	NA	NA	NA	NA
	ENST00000292807.9	AP2M1	1931	435aa	Protein coding	CCDS43177	Q96CW1-1	NM_004068.4		ENST00000292807	Not DE	0.88878	-0.01	29.65	29.4		ENST00000292807	Not DE	0.14595	-0.1	30.48	28.53		ENST00000292807	Not DE	1	0.01	30.19	31.57
	ENST00000382456.7	AP2M1	2091	433aa	Protein coding	CCDS43178	Q96CW1-2	-		ENST00000382456	Not DE	0.06852	-0.1	41.23	38.37		ENST00000382456	Not DE	0.07015	-0.17	42.42	37.58		ENST00000382456	Not DE	0.88021	-0.04	42.01	42.74
	ENST00000442686.1	AP2M1	673	122aa	Protein coding	-	H7C4C3	-		ENST00000442686	Not DE	0.06732	-0.32	2.79	2.24		ENST00000442686	Not DE	0.36685	-0.11	2.87	2.66		ENST00000442686	Not DE	0.81455	-0.42	2.84	2.28
	ENST00000460862.5	AP2M1	551	No protein	Processed transcript	-	-	-		NA	NA	NA	NA	NA	NA		ENST00000460862	Not DE	0.0773	0.96	0.55	1.08		NA	NA	NA	NA	NA	NA
	ENST00000463935.1	AP2M1	580	No protein	Retained intron	-	-	-		ENST00000463935	Not DE	0.18231	0.18	1.01	1.15		ENST00000463935	Not DE	0.35265	-0.19	1.04	0.91		ENST00000463935	Not DE	1	0.18	1.03	0.88
	ENST00000468048.5	AP2M1	1172	No protein	Retained intron	-	-	-		ENST00000468048	Not DE	0.07258	-0.39	1.19	0.91		ENST00000468048	Not DE	0.30847	-0.16	1.22	1.09		ENST00000468048	Not DE	1	-0.11	1.22	0.84
	ENST00000472560.5	AP2M1	910	No protein	Retained intron	-	-	-		ENST00000472560	Not DE	0.14155	0.27	0.59	0.71		ENST00000472560	Not DE	0.05434	-1.12	0.6	0.28		ENST00000472560	Not DE	1	-0.83	0.6	0.24
	ENST00000476434.1	AP2M1	321	No protein	Retained intron	-	-	-		ENST00000476434	Not DE	0.10737	-0.23	6.69	5.7		ENST00000476434	Not DE	0.05623	-1.18	6.87	3.03		ENST00000476434	Not DE	0.025587	-2.14	6.81	1.42
	ENST00000480260.1	AP2M1	582	No protein	Retained intron	-	-	-		ENST00000480260	Not DE	0.87437	0.03	1.4	1.43		ENST00000480260	Not DE	0.10152	-0.43	1.44	1.07		ENST00000480260	Not DE	1	-0.35	1.42	1.28
	ENST00000487958.5	AP2M1	796	No protein	Retained intron	-	-	-		ENST00000487958	Not DE	0.04808	0.43	3.1	4.17		ENST00000487958	Not DE	0.16819	0.24	3.18	3.75		ENST00000487958	Not DE	1	0.19	3.15	3.74
	ENST00000411763.6	AP2M1	1577	460aa	Protein coding	CCDS82880	E9PFW3	-		NA	NA	NA	NA	NA	NA		ENST00000621863	Not DE	0.08607	-0.49	8.18	5.83		NA	NA	NA	NA	NA	NA
	ENST00000461733.5	AP2M1	1470	No protein	Processed transcript	-	-	-		NA	NA	NA	NA	NA	NA		NA	NA	NA	NA	NA	NA		ENST00000461733	Not DE	1	0.38	0.53	0.63
	ENST00000297290.4	BRI3	790	125aa	Protein coding	CCDS5656	O95415-1	NM_015379.5		ENST00000297290	Not DE	0.03113	0.88	59.58	109.57		ENST00000297290	DE	0.02163	1.29	61.28	149.62		ENST00000297290	Not DE	0.0037037	0.89	60.68	117.23
	ENST00000491463.4	BRI3	567	47aa	Nonsense mediated decay	-	I3L1V6	-		ENST00000491463	Not DE	0.09346	0.46	0.43	0.59		ENST00000491463	DE	0.0442	1.5	0.44	1.24		ENST00000491463	Not DE	1	0.65	0.44	0.58
	ENST00000456357.6	BRI3	667	No protein	Processed transcript	-	-	-		ENST00000456357	Not DE	0.04331	0.27	91	109.49		ENST00000456357	Not DE	0.01676	0.49	93.61	131.52		ENST00000456357	Not DE	0.0030452	0.71	92.7	157.75
	ENST00000474291.1	BRI3	472	No protein	Retained intron	-	-	-		ENST00000474291	Not DE	0.03762	0.78	1.25	2.14		ENST00000474291	Not DE	0.05444	0.98	1.29	2.54		ENST00000474291	Not DE	0.42399	0.67	1.27	2.41
	ENST00000485422.4	BRI3	3071	No protein	Processed transcript	-	-	-		ENST00000485422	Not DE	0.0368	0.68	2.52	4.04		ENST00000485422	Not DE	0.04768	0.78	2.59	4.45		ENST00000485422	Not DE	0.83884	0.22	2.57	3.35
	ENST00000330233.11	CRIP1	1311	77aa	Protein coding	CCDS10004	P50238	-		ENST00000330233	Not DE	0.14374	-0.33	0.69	0.55		ENST00000330233	Not DE	0.08743	-0.68	0.72	0.44		ENST00000330233	Not DE	1	-0.83	0.71	0.38
	ENST00000392531.4	CRIP1	672	77aa	Protein coding	CCDS10004	P50238	NM_001311.5		ENST00000392531	Not DE	0.06374	0.1	54.07	57.95		ENST00000392531	Not DE	0.03511	0.47	55.61	76.99		ENST00000392531	Not DE	0.71958	0.14	55.09	62.69
	ENST00000409393.6	CRIP1	677	77aa	Protein coding	CCDS10004	P50238	-		ENST00000409393	Not DE	0.0417	-0.38	34.37	26.45		ENST00000409393	Not DE	0.0554	-1.32	35.37	14.16		ENST00000409393	Not DE	0.0092032	-1.25	35.03	15.01
	ENST00000460900.1	CRIP1	1443	No protein	Retained intron	-	-	-		ENST00000460900	Not DE	0.49725	-0.07	2.04	1.94		ENST00000460900	Not DE	0.08921	-0.41	2.1	1.58		ENST00000460900	Not DE	0.79055	-0.5	2.07	1.49
	ENST00000461556.1	CRIP1	638	No protein	Retained intron	-	-	-		ENST00000461556	Not DE	0.95202	-0.01	19.5	19.4		ENST00000461556	Not DE	0.13325	-0.12	20.06	18.4		ENST00000461556	Not DE	0.83878	-0.08	19.87	19.39
	ENST00000496700.5	CRIP1	2241	No protein	Retained intron	-	-	-		ENST00000496700	Not DE	0.05031	0.8	0.37	0.65		NA	NA	NA	NA	NA	NA		ENST00000496700	Not DE	0.62501	1.13	0.38	0.67
	ENST00000390559.6	IGHM	1485	453aa	IG C gene	-	P01871-1	-		ENST00000390559	DE	0.01746	2.44	1.83	9.9		ENST00000390559	DE	0.01715	2.88	1.88	13.79		ENST00000390559	Not DE	0.39641	-1.22	1.86	0.76
	ENST00000637539.2	IGHM	1686	474aa	IG C gene	-	P01871-2	-		ENST00000637539	Not DE	0.04084	-0.99	6.48	3.26		ENST00000637539	Not DE	0.06262	-2.03	6.65	1.63		ENST00000637539	Not DE	0.25061	-1.15	6.59	2.97
	ENST00000566267.1	ITGAL	537	No protein	Processed transcript	-	-	-		ENST00000566267	DE	0	10.1	0	5.49		ENST00000566267	DE	0	10.01	0	5.17		NA	NA	NA	NA	NA	NA
	ENST00000356798.11	ITGAL	5129	1170aa	Protein coding	CCDS32433	P20701-1	NM_002209.3		ENST00000356798	Not DE	0.03368	-0.28	79.04	65.06		ENST00000356798	Not DE	0.27793	0.03	81.28	82.84		ENST00000356798	Not DE	0.89509	0.04	80.52	85.98
	ENST00000358164.9	ITGAL	4673	1086aa	Protein coding	CCDS45461	P20701-3	-		ENST00000358164	Not DE	0.04948	-0.16	25.73	22.96		ENST00000358164	Not DE	0.03296	0.36	26.46	33.96		ENST00000358164	Not DE	0.35897	0.28	26.21	33.63
	ENST00000562020.1	ITGAL	561	No protein	Retained intron	-	-	-		ENST00000562020	DE	0.04495	-1.11	7.04	3.25		ENST00000562020	Not DE	0.0703	-0.35	7.24	5.69		ENST00000562020	Not DE	0.79144	-0.17	7.18	6.89
	ENST00000562652.1	ITGAL	561	90aa	Nonsense mediated decay	-	H3BS37	-		ENST00000562652	Not DE	0.08195	0.29	1.8	2.2		ENST00000562652	Not DE	0.21099	-0.2	1.85	1.61		ENST00000562652	Not DE	0.80364	0.22	1.84	2.22
	ENST00000562857.5	ITGAL	821	162aa	Nonsense mediated decay	-	B4DQ77	-		ENST00000562857	Not DE	0.17675	-0.18	2.33	2.06		ENST00000562857	Not DE	0.31998	0.17	2.4	2.69		ENST00000562857	Not DE	1	-0.12	2.38	2.2
	ENST00000564632.1	ITGAL	964	No protein	Retained intron	-	-	-		ENST00000564632	Not DE	0.04507	-0.27	19.1	15.79		ENST00000564632	Not DE	0.055	-0.34	19.64	15.51		ENST00000564632	Not DE	0.90763	-0.06	19.45	19.35
	ENST00000565864.5	ITGAL	536	55aa	Nonsense mediated decay	-	H3BNL5	-		ENST00000565864	Not DE	0.12941	-0.29	1.18	0.96		ENST00000565864	Not DE	0.92912	0.03	1.21	1.24		ENST00000565864	Not DE	1	-0.11	1.2	1.2
	ENST00000566149.1	ITGAL	443	No protein	Retained intron	-	-	-		ENST00000566149	DE	0.04967	-1.04	0.68	0.33		ENST00000566149	Not DE	0.96745	-0.03	0.7	0.68		ENST00000566149	Not DE	1	-0.59	0.69	0.59
	ENST00000568987.1	ITGAL	549	No protein	Retained intron	-	-	-		ENST00000568987	Not DE	0.84253	-0.04	0.85	0.83		ENST00000568987	Not DE	0.05832	0.83	0.88	1.56		ENST00000568987	Not DE	0.75392	0.42	0.87	1.56
	ENST00000569725.1	ITGAL	545	41aa	Protein coding	-	I3L468	-		ENST00000569725	Not DE	0.32252	0.17	0.78	0.88		NA	NA	NA	NA	NA	NA		ENST00000569725	Not DE	1	0.25	0.8	0.91
	ENST00000549259.5	NACA	690	198aa	Protein coding	-	F8W0W4	-		ENST00000549259	DE	0	3.95	1.46	22.57		ENST00000549259	DE	0	4.86	1.5	43.6		ENST00000549259	Not DE	0.00014251	3.54	1.49	17.08
	ENST00000393891.8	NACA	1059	215aa	Protein coding	CCDS31837	Q13765-1	-		ENST00000393891	Not DE	0.08092	0.08	29.63	31.27		ENST00000393891	Not DE	0.15253	0.07	30.48	31.9		ENST00000393891	Not DE	1	0.01	30.19	31.73
	ENST00000454682.6	NACA	6387	2078aa	Protein coding	-	E9PAV3-1	NM_001365896.1		ENST00000454682	Not DE	0.04991	0.57	0.86	1.28		ENST00000454682	Not DE	0.39925	0.15	0.89	0.98		ENST00000454682	Not DE	1	0.25	0.88	0.89
	ENST00000546392.6	NACA	964	215aa	Protein coding	CCDS31837	Q13765-1	-		ENST00000546392	Not DE	0.03909	-0.37	172.6	133.18		ENST00000546392	Not DE	0.07102	-0.46	177.44	129.19		ENST00000546392	Not DE	0.27793	-0.34	175.81	145.11
	ENST00000548386.6	NACA	2283	No protein	Retained intron	-	-	-		ENST00000548386	Not DE	0.07405	0.28	4.39	5.35		ENST00000548386	Not DE	0.3169	0.13	4.52	4.93		ENST00000548386	Not DE	1	-0.04	4.47	4.39
	ENST00000548563.5	NACA	827	136aa	Protein coding	-	F8VZJ2	-		ENST00000548563	Not DE	0.03522	-0.41	71.43	53.58		ENST00000548563	Not DE	0.99957	0	73.45	73.43		ENST00000548563	Not DE	0.40424	-0.39	72.72	57.52
	ENST00000549855.5	NACA	711	126aa	Protein coding	-	F8VZ58	-		ENST00000549855	Not DE	0.03704	-0.3	45.08	36.55		ENST00000549855	Not DE	0.09451	-0.13	46.35	42.39		ENST00000549855	Not DE	0.89393	0.06	45.93	50.49
	ENST00000550920.6	NACA	844	235aa	Protein coding	-	H0YHX9	-		ENST00000550920	Not DE	0.01729	-0.85	157.53	87.45		ENST00000550920	Not DE	0.02639	-0.84	161.97	90.21		ENST00000550920	Not DE	0.047044	-0.53	160.45	115.34
	ENST00000551520.1	NACA	544	No protein	Retained intron	-	-	-		ENST00000551520	Not DE	0.14293	0.26	0.65	0.78		ENST00000551520	Not DE	0.28764	0.25	0.67	0.8		ENST00000551520	Not DE	0.68751	0.74	0.66	0.99
	ENST00000551775.5	NACA	449	No protein	Processed transcript	-	-	-		ENST00000551775	Not DE	0.1384	0.06	138.2	143.61		ENST00000551775	Not DE	0.54267	-0.02	142.16	140.04		ENST00000551775	Not DE	0.91045	0.03	140.81	149.55
	ENST00000551793.5	NACA	768	No protein	Processed transcript	-	-	-		ENST00000551793	Not DE	0.14115	0.24	1.23	1.45		ENST00000551793	Not DE	0.24067	0.24	1.27	1.49		ENST00000551793	Not DE	1	0.13	1.25	1.38
	ENST00000552055.5	NACA	521	148aa	Protein coding	-	F8VNW4	-		ENST00000552055	Not DE	0.05847	-0.54	2.36	1.63		ENST00000552055	Not DE	0.05272	-1.1	2.43	1.13		ENST00000552055	Not DE	0.11978	-1.7	2.41	0.68
	ENST00000546410.1	NACA	600	No protein	Retained intron	-	-	-		ENST00000546410	Not DE	0.0611	0.64	0.36	0.56		NA	NA	NA	NA	NA	NA		NA	NA	NA	NA	NA	NA
		OSCAR
	ENST00000284648.6	OSCAR	2055	282aa	ENSP00000365808.2	Protein coding	CCDS74444.1	NM_001282349.3		NA	NA	NA	NA	NA	NA		NA	NA	NA	NA	NA	NA		NA	NA	NA	NA	NA	NA
	ENST00000356532.7	OSCAR	1355	267aa	ENSP00000348927.3	Protein coding	CCDS12873	-		ENST00000356532	DE	0.01056	-8.02	1.3	0		ENST00000356532	DE	0	-8.06	1.34	0		ENST00000356532	Not DE	1	-0.3	1.32	1.17
	ENST00000616447.4	OSCAR	1358	268aa	ENSP00000483558.1	Protein coding	-	-		ENST00000616447	DE	0.01821	2.92	0.49	3.73		ENST00000616447	DE	0.01205	3.54	0.51	5.87		ENST00000616447	Not DE	0.057652	2.2	0.5	3.22
	ENST00000587191.3	PTBP1	357	81aa	Protein coding	-	A0A087WUW5	-		ENST00000587191	DE	0	4.01	0.56	9.11		ENST00000587191	DE	0.01984	3.35	0.58	5.97		ENST00000587191	Not DE	0.052242	2.24	0.57	2.78
	ENST00000349038.8	PTBP1	3155	531aa	Protein coding	CCDS32859	P26599-1	-		ENST00000349038	Not DE	0.02822	0.65	10.45	16.44		ENST00000349038	Not DE	0.09596	0.26	10.75	12.89		ENST00000349038	Not DE	0.57665	0.25	10.64	13.19
	ENST00000356948.11	PTBP1	3206	557aa	Protein coding	CCDS42456	P26599-3	NM_002819.5		ENST00000356948	Not DE	0.21146	0.04	21.53	22.14		ENST00000356948	Not DE	0.06853	-0.19	22.15	19.41		ENST00000356948	Not DE	0.42066	-0.22	21.93	19.8
	ENST00000585856.2	PTBP1	1217	No protein	Retained intron	-	-	-		ENST00000585856	Not DE	0.03134	0.82	2.63	4.65		ENST00000585856	Not DE	0.11192	-0.33	2.71	2.15		ENST00000585856	Not DE	1	0.11	2.68	3.02
	ENST00000586944.5	PTBP1	4661	No protein	Retained intron	-	-	-		ENST00000586944	Not DE	0.04286	0.51	3.49	4.96		ENST00000586944	Not DE	0.09634	-0.33	3.59	2.85		ENST00000586944	Not DE	0.30753	-0.73	3.56	2.51
	ENST00000587136.1	PTBP1	583	No protein	Retained intron	-	-	-		ENST00000587136	Not DE	0.0514	0.72	0.72	1.18		ENST00000587136	Not DE	0.77237	-0.09	0.74	0.69		ENST00000586481	Not DE	0.12502	2.02	0.41	1.41
	ENST00000590887.5	PTBP1	642	No protein	Retained intron	-	-	-		ENST00000590887	Not DE	0.02917	0.57	5.98	8.87		ENST00000590887	Not DE	0.18081	0.19	6.15	7		ENST00000590887	Not DE	0.9093	0.1	6.09	6.57
	ENST00000627714.2	PTBP1	2201	197aa	Protein coding	-	A0A0D9SF20	-		ENST00000627714	Not DE	0.0643	-0.68	0.94	0.59		ENST00000627714	Not DE	0.40022	-0.22	0.96	0.82		ENST00000627714	Not DE	0.72658	0.54	0.95	0.93
	ENST00000589575.5	PTBP1	749	237aa	Protein coding	-	K7EKJ7	-		ENST00000589575	Not DE	0.11869	0.28	3.08	3.73		NA	NA	NA	NA	NA	NA		ENST00000589575	Not DE	0.62082	0.56	3.13	5.2
	ENST00000635647.1	PTBP1	3691	588aa	Protein coding	-	A0A0U1RRM4	-		ENST00000635647	Not DE	0.04952	0.76	0.42	0.71		NA	NA	NA	NA	NA	NA		NA	NA	NA	NA	NA	NA
	ENST00000586481.5	PTBP1	578	149aa	Protein coding	-	K7ES59	-		ENST00000586481	DE	0.0285	2.06	0.4	1.69		NA	NA	NA	NA	NA	NA		NA	NA	NA	NA	NA	NA
	ENST00000412383.5	RALB	981	167aa	Protein coding	-	C9J6B1	-		ENST00000412383	Not DE	0.05118	0.47	2.19	3.03		ENST00000412383	DE	0.03087	1.2	2.24	5.14		ENST00000412383	Not DE	0.058415	1.18	2.22	5.44
	ENST00000470417.1	RALB	1931	No protein	Processed transcript	-	-	-		ENST00000470417	DE	0.00679	-3.28	4.17	0.43		ENST00000470417	DE	0.01634	-4.71	4.28	0.16		ENST00000470417	Not DE	0.0084719	-3.57	4.24	0.38
	ENST00000272519.10	RALB	2247	206aa	Protein coding	CCDS2131	P11234-1	NM_002881.3		ENST00000272519	Not DE	0.15289	-0.08	81.52	77.04		ENST00000272519	Not DE	0.00787	0.72	83.82	137.68		ENST00000272519	Not DE	0.019959	0.71	83.02	141.98
	ENST00000420510.5	RALB	1252	206aa	Protein coding	CCDS2131	P11234-1	-		ENST00000420510	Not DE	0.25202	0.07	10.9	11.45		ENST00000420510	Not DE	0.0402	0.62	11.22	17.19		ENST00000420510	Not DE	0.010431	1	11.11	23.14
	ENST00000431732.5	RALB	767	46aa	Nonsense mediated decay	-	F8WEQ6	-		ENST00000431732	Not DE	0.11883	0.26	1.8	2.16		ENST00000431732	Not DE	0.0536	0.9	1.85	3.44		ENST00000431732	Not DE	0.063953	1.18	1.84	4.2
	ENST00000449649.1	RALB	667	112aa	Protein coding	-	C9JYR1	-		ENST00000449649	Not DE	0.19168	-0.27	0.86	0.71		ENST00000449649	Not DE	0.09908	0.57	0.88	1.31		ENST00000449649	Not DE	0.076841	1.47	0.87	3.42
	ENST00000358888.7	RPL41	551	No protein	Processed transcript	-	-	-		ENST00000358888	Not DE	0.0328	-0.52	21.65	15.09		ENST00000358888	Not DE	0.04569	-0.48	22.26	15.98		ENST00000358888	Not DE	1	0.02	22.06	23.69
	ENST00000501597.3	RPL41	469	25aa	Protein coding	CCDS44919	P62945	-		ENST00000501597	DE	0.00291	-1.5	87.99	31.12		ENST00000501597	Not DE	0.5147	-0.08	90.45	85.85		ENST00000501597	Not DE	0.020368	-1.54	89.57	31.4
	ENST00000546485.5	RPL41	335	No protein	Processed transcript	-	-	-		ENST00000546485	Not DE	0.01781	0.43	259.16	349.77		ENST00000546485	Not DE	0.06203	0.2	266.55	305.62		ENST00000546485	Not DE	0.73989	-0.18	264.01	242.62
	ENST00000546591.6	RPL41	676	25aa	Protein coding	CCDS44919	P62945	NM_001035267.2		ENST00000546591	Not DE	0.2357	-0.05	37.25	36.02		ENST00000546591	Not DE	0.21621	0.07	38.31	40.14		ENST00000546591	Not DE	0.45619	-0.22	37.94	33.81
	ENST00000546654.1	RPL41	238	No protein	Processed transcript	-	-	-		ENST00000546654	Not DE	0.12727	-0.3	2.55	2.08		ENST00000546654	Not DE	0.05199	-1.08	2.62	1.24		ENST00000546654	Not DE	0.67983	-0.55	2.6	2.21
	ENST00000552314.1	RPL41	595	No protein	Processed transcript	-	-	-		ENST00000552314	Not DE	3e-05	-0.47	45.65	32.88		ENST00000552314	Not DE	0	-0.64	46.95	30.2		ENST00000552314	Not DE	0.12143	-0.33	46.51	38.46
	ENST00000526886.5	SAMD3	454	No protein	Retained intron	-	-	-		ENST00000526886	DE	0.00936	4.17	0.09	1.62		ENST00000526886	DE	0	5.67	0.09	4.7		ENST00000526886	Not DE	0.00031199	4.89	0.09	3.5
	ENST00000532309.5	SAMD3	679	210aa	Protein coding	-	E9PR28	-		ENST00000532309	Not DE	0.09029	0.35	1.57	2		ENST00000532309	DE	0.03804	1.28	1.61	3.92		ENST00000532309	Not DE	0.11536	1.04	1.6	3.42
	ENST00000437477.6	SAMD3	2028	520aa	Protein coding	CCDS34539	Q8N6K7-1	-		ENST00000437477	Not DE	0.03384	0.77	1.26	2.15		ENST00000437477	Not DE	0.07944	0.6	1.3	1.97		ENST00000437477	Not DE	0.096289	1.18	1.29	2.89
	ENST00000439090.7	SAMD3	2093	520aa	Protein coding	CCDS34539	Q8N6K7-1	NM_001017373.4		ENST00000439090	Not DE	0.33455	-0.07	7.53	7.18		ENST00000439090	Not DE	0.06166	0.46	7.74	10.61		ENST00000439090	Not DE	0.57819	0.29	7.68	9.78
	ENST00000457563.6	SAMD3	1877	544aa	Protein coding	CCDS64525	Q8N6K7-3	-		ENST00000457563	Not DE	0.04429	-0.6	6.49	4.29		ENST00000457563	Not DE	0.05457	-0.86	6.67	3.67		ENST00000457563	Not DE	0.53525	-0.49	6.61	4.63
	ENST00000528422.5	SAMD3	558	No protein	Processed transcript	-	-	-		ENST00000528422	DE	0.03295	-1.63	1.99	0.64		ENST00000528422	Not DE	0.05281	-1.14	2.04	0.93		ENST00000528422	Not DE	0.60727	-0.66	2.03	1.34
	ENST00000529119.1	SAMD3	439	No protein	Processed transcript	-	-	-		NA	NA	NA	NA	NA	NA		ENST00000529119	Not DE	0.10952	0.59	0.49	0.73		NA	NA	NA	NA	NA	NA
	ENST00000533296.5	SAMD3	1436	No protein	Processed transcript	-	-	-		ENST00000533296	Not DE	0.07223	-0.3	4.22	3.42		ENST00000533296	Not DE	0.23927	-0.15	4.34	3.92		ENST00000533296	Not DE	1	-0.04	4.3	4.3
	ENST00000547013.1	TMBIM6	428	No protein	Retained intron	-	-	-		ENST00000547013	DE	0.02872	1.67	3.43	10.89		ENST00000547013	DE	0.02701	2.04	3.53	14.53		NA	NA	NA	NA	NA	NA
	ENST00000552370.5	TMBIM6	882	237aa	Protein coding	CCDS31797	P55061-1	-		NA	NA	NA	NA	NA	NA		ENST00000552370	DE	0	11.93	0	19.56		NA	NA	NA	NA	NA	NA
	ENST00000267115.10	TMBIM6	2837	237aa	Protein coding	CCDS31797	P55061-1	NM_003217.3		ENST00000267115	Not DE	0.01101	-0.76	61.69	36.5		ENST00000267115	Not DE	0.07001	-0.21	63.44	54.68		ENST00000267115	Not DE	0.98168	-0.01	62.85	65.27
	ENST00000395006.8	TMBIM6	2598	237aa	Protein coding	CCDS31797	P55061-1	-		ENST00000395006	Not DE	0.03563	-0.3	120.23	97.43		ENST00000395006	Not DE	0.29947	-0.04	123.6	120		ENST00000395006	Not DE	0.91784	0.04	122.43	130.92
	ENST00000546885.5	TMBIM6	578	No protein	Retained intron	-	-	-		ENST00000546885	DE	0.0427	-1.08	0.65	0.31		ENST00000546885	Not DE	0.13554	-0.4	0.67	0.51		ENST00000546885	Not DE	1	-0.83	0.67	0.45
	ENST00000547798.1	TMBIM6	2494	200aa	Protein coding	-	F8W1V3	-		ENST00000547798	Not DE	0.03793	-0.27	58.5	48.54		ENST00000547798	Not DE	0.05731	-0.21	60.18	52.06		ENST00000547798	Not DE	0.65039	-0.31	59.6	49.35
	ENST00000549385.5	TMBIM6	2771	237aa	Protein coding	CCDS31797	P55061-1	-		NA	NA	NA	NA	NA	NA		ENST00000549385	Not DE	0.10546	0.8	0.5	0.87		NA	NA	NA	NA	NA	NA
	ENST00000549471.1	TMBIM6	484	No protein	Retained intron	-	-	-		NA	NA	NA	NA	NA	NA		ENST00000549471	Not DE	0.06573	0.89	1.6	2.97		ENST00000549471	Not DE	1	-0.36	1.59	1
	ENST00000550040.1	TMBIM6	952	No protein	Retained intron	-	-	-		ENST00000550040	Not DE	0.05884	0.42	2.35	3.15		ENST00000550040	Not DE	0.07602	0.48	2.42	3.36		ENST00000550040	Not DE	0.82382	0.16	2.39	2.89
	ENST00000550445.5	TMBIM6	761	145aa	Protein coding	-	F8VVJ4	-		ENST00000550445	Not DE	0.19393	0.17	1.2	1.35		ENST00000550445	Not DE	0.0687	-0.83	1.23	0.69		ENST00000550445	Not DE	1	-0.11	1.22	1.33
	ENST00000553022.1	TMBIM6	540	No protein	Retained intron	-	-	-		ENST00000553022	Not DE	0.51992	-0.08	2.17	2.06		ENST00000553022	Not DE	0.0756	-0.68	2.23	1.4		ENST00000553022	Not DE	1	-0.12	2.21	1.98
	ENST00000552635.5	TMBIM6	574	113aa	Nonsense mediated decay	-	F8VR05	-		ENST00000552635	DE	0.02764	1.75	0.18	0.62		NA	NA	NA	NA	NA	NA		ENST00000552635	Not DE	0.25001	2.76	0.19	0.67
	ENST00000548201.5	TMBIM6	582	130aa	Protein coding	-	F8VQQ5	-		NA	NA	NA	NA	NA	NA		NA	NA	NA	NA	NA	NA		ENST00000548201	Not DE	0.37502	1.49	0.32	1.15
	ENST00000547832.5	TMBIM6	640	138aa	Protein coding	-	F8VSI7	-		ENST00000547832	DE	0.03004	6.75	0	0.54		NA	NA	NA	NA	NA	NA		NA	NA	NA	NA	NA	NA
DIU UNIQUE TO ANTI-dsDNA+ENA+ SLE PATIENTS	ENST00000340990.10	ADIPOR1	2091	375aa	Protein coding	CCDS1430	Q96A54	NM_015999.6		ENST00000340990	Not DE	0.08061	0.17	203.4	229.59		ENST00000340990	Not DE	0.13073	-0.13	209.39	191.92		ENST00000340990	Not DE	0.52431	-0.29	207.27	175.2
	ENST00000426229.1	ADIPOR1	879	205aa	Protein coding	-	C9J0W7	-		NA	NA	NA	NA	NA	NA		ENST00000495562	DE	0.04091	1.13	2.3	5.03		ENST00000426229	Not DE	0.1053	1.5	3.62	11.4
	ENST00000495562.5	ADIPOR1	2109	No protein	Retained intron	-	-	-		ENST00000495562	Not DE	1	0	2.23	2.23		NA	NA	NA	NA	NA	NA		ENST00000495562	Not DE	0.22959	0.76	2.27	3.98
	ENST00000417068.5	ADIPOR1	1058	266aa	Protein coding	-	C9JNM5	-		NA	NA	NA	NA	NA	NA		ENST00000417068	DE	0.03407	1.26	4.37	10.47		NA	NA	NA	NA	NA	NA
	ENST00000325006.7	AHCYL2	5056	611aa	Protein coding	CCDS5812	Q96HN2-1	NM_015328.3		ENST00000325006	DE	0.02775	2.6	0.12	0.72		NA	NA	NA	NA	NA	NA		ENST00000325006	DE	0.003908	4.19	0.12	2.35
	ENST00000446544.6	AHCYL2	5026	610aa	Protein coding	CCDS47706	Q96HN2-2	-		ENST00000446544	Not DE	0.03784	-0.97	4.29	2.2		ENST00000446544	Not DE	0.05444	-1.27	4.41	1.82		ENST00000446544	DE	0.00085672	-2.52	4.37	0.85
	ENST00000395418.8	IFT20	860	132aa	Protein coding	CCDS58534	Q8IY31-1	NM_001267776.2		ENST00000395418	Not DE	0.11842	0.12	9.57	10.42		ENST00000395418	Not DE	0.05349	0.4	9.84	12.99		ENST00000395418	Not DE	0.17991	0.43	9.74	13.78
	ENST00000578985.5	IFT20	831	132aa	Protein coding	-	J3QR43	-		ENST00000578985	Not DE	0.44333	0.1	1.02	1.1		ENST00000578985	Not DE	0.06925	-0.9	1.05	0.56		ENST00000578985	Not DE	0.75392	0.42	1.04	1.41
	ENST00000580357.1	IFT20	752	No protein	Retained intron	-	-	-		NA	NA	NA	NA	NA	NA		NA	NA	NA	NA	NA	NA		ENST00000580357	Not DE	0.50001	2.27	0.13	0.65
	ENST00000582797.5	IFT20	1104	No protein	Retained intron	-	-	-		ENST00000582797	Not DE	0.18356	0.2	0.58	0.66		ENST00000582797	Not DE	0.09246	0.51	0.59	0.84		ENST00000582797	Not DE	1	-0.11	0.59	0.74
	ENST00000583796.1	IFT20	1485	No protein	Retained intron	-	-	-		ENST00000583796	Not DE	0.64412	-0.06	1.8	1.73		ENST00000583796	Not DE	0.059	0.7	1.85	3		ENST00000583796	Not DE	0.6291	0.37	1.83	2.71
	ENST00000585313.5	IFT20	852	132aa	Protein coding	CCDS58534	Q8IY31-1	-		ENST00000585313	DE	0.03334	-1.68	3.99	1.24		ENST00000585313	Not DE	0.07448	-3.05	4.1	0.5		ENST00000585313	Not DE	0.0008633	-5.12	4.06	0
	ENST00000585089.5	IFT20	1071	158aa	Protein coding	CCDS58535	Q8IY31-2	-		NA	NA	NA	NA	NA	NA		ENST00000585089	DE	0.03813	2.54	0.26	1.52		NA	NA	NA	NA	NA	NA
	DIU common in anti-ENA+ and anti-dsDNA+ENA+ SLE patient subset									DIU common in anti-ENA+ and anti-dsDNA+ENA+ SLE patient subset
	ENST00000525587.1	TIMM10	486	90aa	Protein coding	CCDS7959	P62072	-		NA	NA	NA	NA	NA	NA		ENST00000525587	DE	0	11.56	0	15.05		ENST00000525587	DE	1.6199e-06	6.4	0	10.77
	ENST00000257245.9	TIMM10	668	90aa	Protein coding	CCDS7959	P62072	NM_012456.3		ENST00000257245	DE	0.01032	1.3	15.43	38.03		ENST00000257245	DE	0.00753	1.54	15.87	46.31		ENST00000257245	DE	0.0080458	1.08	15.72	35.24
	ENST00000525158.1	TIMM10	530	90aa	Protein coding	CCDS7959	P62072	-		ENST00000525158	DE	0.00486	2.33	2.9	14.6		ENST00000525158	DE	0.01708	2.36	2.97	15.21		ENST00000525158	DE	0.015627	1.66	2.95	10.32
	DIU common in anti-dsDNA+ and anti-dsDNA+ENA+ SLE patient subset									DIU common in anti-dsDNA+ and anti-dsDNA+ENA+ SLE patient subset
	ENST00000262651.4	HCK	2160	41aa	Nonsense mediated decay	-	H7BXG4	-		ENST00000262651	Not DE	0.03282	-0.73	8.86	5.34		ENST00000262651	Not DE	0.08318	0.27	9.11	10.98		ENST00000262651	Not DE	0.072706	0.59	9.02	13.51
	ENST00000375852.5	HCK	2101	526aa	Protein coding	CCDS33460	J3KPD6	NM_002110.5		ENST00000375852	Not DE	0.04192	-0.53	195.89	135.24		ENST00000375852	Not DE	0.04797	0.2	201.48	232.2		ENST00000375852	Not DE	0.22328	0.34	199.54	262.05
	ENST00000375862.7	HCK	1806	525aa	Protein coding	CCDS54453	H0Y3C5	-		ENST00000375862	Not DE	0.04198	-0.6	9.4	6.21		ENST00000375862	Not DE	0.14364	-0.23	9.67	8.26		ENST00000375862	Not DE	0.2156	0.82	9.58	18.02
	ENST00000470092.1	HCK	1127	No protein	Retained intron	-	-	-		ENST00000470092	Not DE	0.19087	-0.16	2.07	1.86		ENST00000470092	Not DE	0.03996	0.91	2.13	4.02		ENST00000470092	Not DE	0.15165	0.92	2.11	4.22
	ENST00000520553.5	HCK	2101	505aa	Protein coding	CCDS54455	P08631-2	-		ENST00000520553	Not DE	0.02191	0.94	7.9	15.15		ENST00000520553	DE	0.01371	1.38	8.13	21.22		ENST00000520553	Not DE	4.0788e-05	2.1	8.05	35.91
	ENST00000333007.8	TNFAIP2	4731	654aa	Protein coding	CCDS9979	Q03169	-		ENST00000333007	Not DE	0.01305	-0.89	100.89	54.52		ENST00000333007	Not DE	0.16416	-0.08	103.78	98.31		ENST00000333007	Not DE	0.62756	-0.15	102.77	96.37
	ENST00000558056.1	TNFAIP2	421	39aa	Protein coding	-	H0YL88	-		ENST00000558056	Not DE	0.05837	-2.38	23.68	4.55		ENST00000558056	Not DE	0.04838	-0.38	24.37	18.71		ENST00000558056	Not DE	0.00068373	-1.4	24.13	9.56
	ENST00000559195.5	TNFAIP2	572	No protein	Processed transcript	-	-	-		ENST00000559195	Not DE	0.16481	0.15	9.68	10.74		NA	NA	NA	NA	NA	NA		ENST00000559195	Not DE	0.024886	1.55	9.87	30.06
	ENST00000560428.1	TNFAIP2	773	No protein	Retained intron	-	-	-		ENST00000560428	Not DE	0.04301	-0.59	11.28	7.52		ENST00000560428	Not DE	0.05516	-0.94	11.62	6.06		ENST00000560428	Not DE	0.49585	-0.49	11.5	8.22
	ENST00000560562.5	TNFAIP2	1429	97aa	Nonsense mediated decay	-	H0YKI8	-		NA	NA	NA	NA	NA	NA		NA	NA	NA	NA	NA	NA		ENST00000560562	Not DE	0.62501	1.13	0.41	0.78
	ENST00000560670.5	TNFAIP2	1334	347aa	Protein coding	-	H0YLC0	-		ENST00000560670	DE	0.02604	1.28	5.4	13.13		ENST00000560670	DE	0.01813	1.78	5.54	19.07		ENST00000560670	Not DE	0.1608	1.07	5.5	11.94
	ENST00000560869.6	TNFAIP2	4683	654aa	Protein coding	CCDS9979	Q03169	NM_006291.4		ENST00000560869	Not DE	0.04407	-0.53	59.45	41.27		ENST00000560869	Not DE	0.03813	0.46	61.17	84.16		ENST00000560869	Not DE	0.053162	0.51	60.58	90.36
	ENST00000561156.1	TNFAIP2	590	66aa	Nonsense mediated decay	-	H0YM45	-		ENST00000561156	Not DE	0.05849	-0.5	4.39	3.1		ENST00000561156	Not DE	0.15749	-0.23	4.51	3.85		ENST00000561156	Not DE	1	-0.04	4.47	4.46
	ENST00000561217.1	TNFAIP2	603	No protein	Processed transcript	-	-	-		ENST00000561217	Not DE	0.04702	-0.63	114.25	73.99		ENST00000561217	Not DE	0.20172	-0.07	117.48	111.63		ENST00000561217	Not DE	0.74563	0.1	116.35	130.48
	DIU common in SLE patients									DIU common in all SLE patients
	ENST00000300030.8	FAM96A	919	160aa	Protein coding	CCDS10189	Q9H5X1-1	NM_032231.7		ENST00000300030	Not DE	0.30369	-0.04	22.85	22.29		ENST00000300030	Not DE	0.14601	0.09	23.49	25.08		ENST00000300030	Not DE	0.22108	0.29	23.27	29.82
	ENST00000380290.7	FAM96A	826	102aa	Protein coding	CCDS45278	Q9H5X1-2	-		ENST00000380290	Not DE	0.02915	0.58	5.66	8.44		ENST00000380290	Not DE	0.0385	0.73	5.82	9.65		ENST00000380290	Not DE	0.14815	0.62	5.77	8.87
	ENST00000557835.5	FAM96A	1536	102aa	Protein coding	CCDS45278	Q9H5X1-2	-		ENST00000557835	Not DE	0.04189	-0.78	1.13	0.66		NA	NA	NA	NA	NA	NA		ENST00000557835	Not DE	1	-0.11	1.15	0.83
	ENST00000559950.1	FAM96A	561	130aa	Protein coding	-	H0YKV4	-		ENST00000559950	Not DE	0.08593	0.29	2.34	2.87		ENST00000559950	Not DE	0.1286	-0.32	2.41	1.94		ENST00000559950	Not DE	0.60727	-0.66	2.39	1.52
	ENST00000558779.1	FAM96A	494	No protein	Processed transcript	-	-	-		ENST00000558779	DE	0	-9.66	4.03	0		ENST00000558779	DE	0	-9.43	4.14	0		ENST00000558779	Not DE	0.00015172	-5.11	4.11	0
